# eIF4G2-Mediated Translation Initiation of Histone Modifiers Is Essential for Intestinal Stem Cell Maintenance and Differentiation

**DOI:** 10.1101/2025.05.19.652834

**Authors:** Haruko Kunitomi, Aye Myat Khaine, Radia Jamee, Vanessa Arreola, Mariselle Lancero, Amba Raychaudhuri, Samuel Perli, Yoshiko Sato, Mio Iwasaki, Pedro Ruivo, Kiichiro Tomoda, Mari Mito, Yuichi Shichino, Shintaro Iwasaki, Shinya Yamanaka

## Abstract

eIF4G2 (also known as NAT1, p97, or DAP5) is an evolutionally conserved protein homologous to the C-terminal two-thirds portion of eukaryotic translation initiation factor (eIF) 4G. Despite its abundant and ubiquitous expression, the physiological and pathological functions of eIF4G2 are poorly understood. Here, we show that acute loss of eIF4G2 in adult mice results in rapid weight loss with abnormalities in multiple organs, including impaired maintenance and differentiation of intestinal stem cells. Genome-wide ribosome profiling revealed that eIF4G2 is critical for the translation of key histone modification proteins involved in intestinal stemness. Our study underscores the importance of eIF4G2-mediated translation initiation in multicellular organisms.
