## Supplemental Table 3 for "eIF4G2-Mediated Translation Initiation of Histone Modifiers Is Essential for Intestinal Stem Cell Maintenance and Differentiation"

### Sheet: Table_S3_eIF4G2-dependent_genes
	gene	TE.homo_log2FC	TE.homo_padj	TE.hetero_log2FC	TE.hetero_padj
ENSMUST00000162415.9	Eif4g2	-4.12431	1.92e-57	-0.879977	0.0489711
ENSMUST00000058470.16	Polr2a	-2.89749	9.67e-55	-0.632157	0.277976
ENSMUST00000023165.9	Crebbp	-2.62572	1.39e-41	-0.0423217	0.991583
ENSMUST00000023741.16	Kmt2d	-1.80907	2.6e-37	-0.093544	0.961021
ENSMUST00000067947.7	Rock1	-2.72278	4.62e-23	-0.202027	0.955953
ENSMUST00000088644.13	Wnk1	-2.40464	1.76e-21	-0.244644	0.901291
ENSMUST00000079644.13	Ybx1	-1.04223	4.77e-18	-0.350153	0.5421
ENSMUST00000218221.2	Rps12	-1.89765	1.52e-16	-0.650468	0.534338
ENSMUST00000036004.16	Hnrnpa1	-1.17196	4.1e-16	-0.765394	0.000776605
ENSMUST00000249860.1	Pcbp2	-2.54383	1.62e-15	-0.905678	0.345325
ENSMUST00000052449.6	Ubn1	-2.68161	1.18e-14	-0.231865	0.961631
ENSMUST00000082223.13	Rpl5	-0.928038	7.29e-12	-0.283849	0.413009
ENSMUST00000160405.8	Usp7	-2.31842	9.3e-11	-0.710345	0.546005
ENSMUST00000052838.11	Mib1	-2.35956	1.43e-10	0.0360337	0.996673
ENSMUST00000018993.7	Wwc1	-1.53981	2.13e-09	0.352484	0.740298
ENSMUST00000111964.8	Hnrnpa3	-1.2341	3.49e-09	-0.547621	0.321897
ENSMUST00000115460.8	Eif4g1	-0.923698	4.09e-09	-0.421874	0.317627
ENSMUST00000023918.13	Ivns1abp	-1.61763	5.39e-09	-1.15457	0.311291
ENSMUST00000068387.11	Ep300	-1.45942	8.87e-09	-0.232257	0.91647
ENSMUST00000064099.8	Ppp6r1	-1.35031	1.46e-08	0.0203426	0.996673
ENSMUST00000058496.8	Taok1	-2.58468	2.23e-08	-0.955141	0.425025
ENSMUST00000102696.5	Rps8	-1.25499	2.75e-08	-0.378512	0.80682
ENSMUST00000067976.9	Ppp2r5a	-2.62389	2.88e-08	-0.634006	0.729186
ENSMUST00000042235.15	Eef1a1	-0.998902	5.73e-08	-0.227898	0.809986
ENSMUST00000126610.2	Rpl12	-1.03901	6.82e-08	-0.535065	0.267413
ENSMUST00000139075.8	Slmap	-1.52051	1.18e-07	0.291003	0.867529
ENSMUST00000219443.2	Arhgap5	-1.06711	3.3e-07	-0.501859	0.358251
ENSMUST00000043624.9	Med13	-2.04163	4.34e-07	-0.359911	0.922024
ENSMUST00000102814.5	Rps6	-0.636926	4.64e-07	-0.204841	0.797638
ENSMUST00000145664.9	Arid1a	-0.977107	4.69e-07	0.211784	0.764363
ENSMUST00000118317.8	Hipk1	-2.25233	6.38e-07	-0.954513	0.534338
ENSMUST00000200524.5	Fubp1	-1.61348	1.36e-06	-1.06181	0.261913
ENSMUST00000066330.15	Mprip	-1.04575	2.26e-06	-0.184239	0.9076
ENSMUST00000225023.2	Rps24	-0.674446	2.31e-06	0.0532546	0.990611
ENSMUST00000084125.10	Tardbp	-1.96505	2.41e-06	-1.29433	0.0794383
ENSMUST00000237431.2	Rpl17	-1.40874	2.41e-06	-0.29239	0.892892
ENSMUST00000174477.8	Hnrnpl	-1.04558	3.67e-06	-0.67293	0.144752
ENSMUST00000017629.12	Top2b	-1.63326	3.86e-06	-0.234984	0.932637
ENSMUST00000103146.5	Rpl23	-1.15182	4.54e-06	-0.401067	0.692283
ENSMUST00000027127.14	Sf3b1	-1.05516	5.44e-06	-0.761483	0.0794383
ENSMUST00000167436.3	Rpl26	-0.944639	5.85e-06	-0.526554	0.468345
ENSMUST00000023269.5	Rpl24	-1.51755	7.09e-06	-0.480171	0.795139
ENSMUST00000113615.9	Pcnx3	-1.36694	8.46e-06	0.0232706	0.996673
ENSMUST00000051691.8	Slk	-0.640133	8.95e-06	0.000566211	0.999248
ENSMUST00000218183.2	Bcl9l	-1.5371	1.01e-05	-0.0572441	0.993958
ENSMUST00000101126.3	Lrig1	-1.23785	1.01e-05	-0.0922012	0.976496
ENSMUST00000042901.15	Smc4	-1.06104	1.01e-05	-0.191272	0.940936
ENSMUST00000038149.13	Pbx2	-2.73984	1.08e-05	-1.41265	0.359877
ENSMUST00000001479.5	Kpnb1	-1.46445	1.1e-05	-0.162024	0.971896
ENSMUST00000187040.7	Srcap	-0.652766	1.44e-05	0.0343837	0.993958
ENSMUST00000052915.14	Axin2	-0.789026	1.62e-05	-0.00777658	0.997821
ENSMUST00000075641.10	Npm1	-0.755287	1.73e-05	-0.0649243	0.98995
ENSMUST00000025083.14	Kif5b	-1.05772	2.43e-05	-0.199236	0.911419
ENSMUST00000027144.8	Cps1	-0.917213	2.43e-05	-0.417276	0.425025
ENSMUST00000088615.11	Arfgef1	-1.46908	2.85e-05	-0.273891	0.931072
ENSMUST00000042141.12	Dhx9	-1.39344	2.85e-05	-0.959146	0.18565
ENSMUST00000189629.5	Gm42715	-0.629916	3.44e-05	0.0214917	0.996673
ENSMUST00000165532.3	Rpl14	-0.768672	4.29e-05	0.00270808	0.999248
ENSMUST00000179598.4	Zbed6	-1.48639	4.66e-05	-0.602387	0.615481
ENSMUST00000097311.9	Foxp4	-1.07495	4.67e-05	-0.477831	0.547697
ENSMUST00000129411.7	Gm45234	-1.02981	4.83e-05	0.326144	0.805941
ENSMUST00000088357.12	Atn1	-1.02981	4.83e-05	0.326144	0.805941
ENSMUST00000012314.10	Zfp729a	-1.46968	5.31e-05	-1.03644	0.199193
ENSMUST00000077798.13	Ssrp1	-1.0791	5.93e-05	-0.385398	0.778241
ENSMUST00000068714.7	Sos1	-1.70488	6.48e-05	0.142966	0.977136
ENSMUST00000021803.10	Nup153	-1.79767	7.51e-05	-1.14874	0.261913
ENSMUST00000066723.15	Lgals4	-0.907911	7.51e-05	-0.417797	0.570778
ENSMUST00000126534.8	Ucp2	-1.5616	7.93e-05	0.565479	0.805941
ENSMUST00000037375.10	Eps8l3	-1.00186	8.65e-05	-1.0845	0.000262463
ENSMUST00000168189.8	Xpo6	-2.43353	8.7e-05	-1.20555	0.533708
ENSMUST00000117242.8	Golim4	-1.20288	9.06e-05	-0.223073	0.935322
ENSMUST00000249620.1	Ppp4r2	-1.05793	9.62e-05	0.0849214	0.979296
ENSMUST00000075845.11	Arhgap35	-1.58981	0.000167741	-0.392554	0.889877
ENSMUST00000212796.2	Rpl18a	-0.858694	0.000170968	-0.27645	0.816632
ENSMUST00000191275.7	Erbin	-1.3091	0.000200967	-0.491599	0.805941
ENSMUST00000030289.9	Usp1	-1.39057	0.000246059	0.043941	0.996673
ENSMUST00000028607.13	Caprin1	-0.864495	0.000265633	-0.456485	0.524231
ENSMUST00000040915.15	Ppig	-1.07832	0.000318649	-0.204028	0.9076
ENSMUST00000163095.9	Ppp4r3a	-1.41462	0.000345118	-0.462511	0.764363
ENSMUST00000108496.9	Slc1a5	-1.10368	0.000356815	-0.59667	0.532781
ENSMUST00000129339.8	Eef1b2	-0.762736	0.000356952	0.154341	0.93183
ENSMUST00000249940.1	Hnrnpa2b1	-0.813671	0.000374166	-0.455348	0.257658
ENSMUST00000239066.2	Usp25	-1.73583	0.000376997	-0.760712	0.705368
ENSMUST00000035164.10	Topbp1	-1.29621	0.000391353	-0.31059	0.9076
ENSMUST00000068133.10	Rara	-2.23211	0.000446319	-0.673416	0.859901
ENSMUST00000031617.13	Rpl6	-0.637354	0.000480202	-0.420345	0.466345
ENSMUST00000019464.8	Noxo1	-1.26492	0.000501915	-0.53369	0.644894
ENSMUST00000111303.2	Dgkz	-1.15747	0.000589375	-0.230736	0.93183
ENSMUST00000024709.9	Cd2ap	-0.961715	0.000589375	-0.278987	0.867223
ENSMUST00000042334.16	Rpl10a	-0.688796	0.000598973	-0.179968	0.901206
ENSMUST00000100013.9	Atp13a3	-2.01179	0.000769793	-0.728585	0.780154
ENSMUST00000038379.5	Cpsf7	-1.64329	0.000794222	-0.988545	0.479631
ENSMUST00000152247.8	Tnrc18	-0.965886	0.000794222	0.352916	0.805941
ENSMUST00000020630.8	Hspa4	-0.832075	0.00081878	-0.102418	0.97573
ENSMUST00000081650.15	Rpl3	-0.513017	0.000837422	-0.188426	0.823693
ENSMUST00000028663.5	Creb3l1	-1.79544	0.00087947	-0.130564	0.98995
ENSMUST00000048646.9	Vps13b	-1.53389	0.000893367	-0.843353	0.534338
ENSMUST00000150350.9	Rpl13a	-0.458724	0.000975568	-0.0968218	0.93183
ENSMUST00000209467.2	Gm45713	-0.455744	0.000984171	-0.0953357	0.931963
ENSMUST00000057293.8	Prr12	-0.825877	0.00104616	0.088612	0.975041
ENSMUST00000113157.8	Setd5	-1.04746	0.00106875	-0.373496	0.761266
ENSMUST00000081747.8	0610040J01Rik	-2.32707	0.0011389	-1.35775	0.484922
ENSMUST00000106599.8	Rpl38	-1.26145	0.00131397	-0.726199	0.575872
ENSMUST00000033081.14	Fbxl19	-1.24608	0.00131397	0.707548	0.550768
ENSMUST00000008907.14	Man1a2	-1.26726	0.00140259	0.101347	0.98995
ENSMUST00000026292.15	Huwe1	-0.561031	0.00140259	-0.244525	0.631028
ENSMUST00000226414.2	Ubr5	-0.99285	0.00141039	-0.735835	0.287985
ENSMUST00000077577.8	Tuba1b	-1.17125	0.00141076	-0.670086	0.524231
ENSMUST00000211247.2	Pcm1	-0.782762	0.00141313	-0.398565	0.659687
ENSMUST00000043785.8	Stap2	-1.39926	0.0016007	-1.26648	0.0555827
ENSMUST00000032824.10	Psmc4	-1.84233	0.0016402	-1.56235	0.161528
ENSMUST00000161609.8	Rc3h1	-1.59868	0.00165096	-0.401805	0.922024
ENSMUST00000049074.13	Ptprf	-0.838829	0.00166392	-0.374946	0.663308
ENSMUST00000109910.9	Nf2	-1.39905	0.00185654	0.45343	0.756316
ENSMUST00000136591.8	Dnajc21	-1.21246	0.00185654	-0.538792	0.716753
ENSMUST00000137496.10	Zfp738	-1.34626	0.00225821	-1.1052	0.261913
ENSMUST00000102926.5	Anp32b	-1.15292	0.00235264	-0.164712	0.8384
ENSMUST00000038584.9	Tlk1	-1.15462	0.00243708	-0.592605	0.614191
ENSMUST00000239095.2	Ube4b	-1.27897	0.00274236	-0.116608	0.986684
ENSMUST00000249431.1	Hdgf	-0.574875	0.00293207	0.420614	0.39728
ENSMUST00000043551.11	Ankib1	-2.15041	0.00301607	-0.811079	0.792174
ENSMUST00000022189.9	Aggf1	-1.23071	0.00312524	0.0448152	0.996673
ENSMUST00000021062.12	Ddx5	-0.747465	0.00312524	-0.897318	5.45e-05
ENSMUST00000074945.8	Agap1	-1.43688	0.00336478	0.0846792	0.990705
ENSMUST00000161779.8	Hipk2	-1.23021	0.00388033	0.0212056	0.996725
ENSMUST00000050872.15	Nfib	-1.06933	0.00392372	-0.703827	0.416408
ENSMUST00000130411.7	Srsf6	-0.812506	0.00392372	-0.564743	0.371097
ENSMUST00000074370.11	Axin1	-1.23612	0.0042923	-0.0565733	0.996673
ENSMUST00000059042.15	Gtf2i	-0.916261	0.00440728	-0.242757	0.922024
ENSMUST00000000756.6	Rpl13	-0.662052	0.00453916	0.0336217	0.992086
ENSMUST00000112098.11	Pbrm1	-1.24281	0.004789	-1.05127	0.205025
ENSMUST00000034326.7	Atp13a1	-1.23694	0.004789	-1.25194	0.0615128
ENSMUST00000102869.8	Xpo1	-1.50849	0.00492702	-0.622623	0.805941
ENSMUST00000173078.8	Otud4	-1.1543	0.00495747	0.0604486	0.996673
ENSMUST00000098333.5	Ankrd11	-0.521658	0.00499285	0.24961	0.797638
ENSMUST00000025193.14	Brd2	-0.97719	0.00503304	-0.240267	0.911419
ENSMUST00000109605.5	Atf4	-1.04421	0.00505452	-0.844421	0.295141
ENSMUST00000098473.11	Cnot1	-1.07577	0.0051849	-0.625203	0.606586
ENSMUST00000149566.2	Rpl7	-0.470067	0.00519063	-0.223792	0.805941
ENSMUST00000020640.8	Rack1	-0.795674	0.00527535	-0.0529759	0.991583
ENSMUST00000012873.16	Zfp729b	-1.12526	0.00530916	-0.717502	0.758924
ENSMUST00000048263.14	Wapl	-0.858663	0.00565509	-0.481368	0.615481
ENSMUST00000103031.8	Fbf1	-1.37396	0.00565746	-0.356544	0.924399
ENSMUST00000116403.9	Hnrnpk	-1.00975	0.00593915	-0.472613	0.745808
ENSMUST00000034868.14	Clk1	-1.55578	0.00599474	-1.27981	0.0251774
ENSMUST00000120753.3	Furin	-1.62542	0.00600155	-0.703767	0.776922
ENSMUST00000060762.6	Zfp397	-1.49828	0.00600155	-0.856732	0.631378
ENSMUST00000055518.13	Pik3r1	-1.07411	0.00600155	-0.416364	0.797638
ENSMUST00000047898.14	Kdm2a	-0.959983	0.00600155	-0.574983	0.575872
ENSMUST00000033683.8	Rps4x	-1.10391	0.00628523	0.00179603	0.999248
ENSMUST00000021807.13	Dek	-0.881247	0.00662292	-0.287587	0.8295
ENSMUST00000191142.7	Nop58	-0.933107	0.00696726	-0.545979	0.532492
ENSMUST00000085519.13	Anp32a	-0.88641	0.00703948	-0.138118	0.971313
ENSMUST00000163168.9	Hnrnpf	-0.845753	0.00746309	-0.48452	0.61257
ENSMUST00000166750.9	Cmip	-1.12166	0.00791062	0.322924	0.908551
ENSMUST00000165607.9	Senp6	-1.17253	0.00796366	-0.565271	0.731017
ENSMUST00000015800.16	Hspa8	-0.42669	0.00803248	-0.260315	0.716753
ENSMUST00000164107.3	Bcr	-1.30846	0.008252	0.431479	0.809986
ENSMUST00000201010.2	Med13l	-1.00861	0.008252	0.211772	0.945769
ENSMUST00000079362.13	Apc	-0.700693	0.008252	-0.15957	0.93183
ENSMUST00000092074.12	Stat6	-1.14421	0.00847674	-0.967232	0.257658
ENSMUST00000102866.10	Set	-0.632597	0.00848519	-0.0308576	0.996673
ENSMUST00000000451.14	Raf1	-1.60347	0.00855276	-0.65134	0.795139
ENSMUST00000029696.11	Khdc4	-1.18543	0.00855276	-0.641076	0.599106
ENSMUST00000237400.2	Nars1	-0.924343	0.00861027	-0.297363	0.895576
ENSMUST00000199808.5	Sbno1	-1.16411	0.00916121	-1.01713	0.295141
ENSMUST00000086723.10	Man2a1	-1.14956	0.00916121	0.530281	0.805941
ENSMUST00000163666.3	Eif4a1	-0.747929	0.00916121	-0.737544	0.189746
ENSMUST00000044415.16	Npepl1	-1.18963	0.00935063	-0.923693	0.371097
ENSMUST00000046689.13	Resf1	-0.938241	0.00940095	-0.983554	0.0794383
ENSMUST00000079746.10	Ctbp1	-1.3792	0.00976065	-0.464169	0.877895
ENSMUST00000165665.9	Arhgef12	-0.860771	0.00976065	0.271424	0.882289
ENSMUST00000207484.2	Picalm	-1.24653	0.010076	-1.07251	0.257658
ENSMUST00000037489.15	Agpat1	-1.82959	0.0103519	-1.56263	0.261913
ENSMUST00000130216.3	Srsf3	-0.889281	0.0106712	-0.556937	0.59172
ENSMUST00000169314.9	Idi1	-1.70994	0.010881	-1.23695	0.484344
ENSMUST00000017920.14	Crk	-0.981411	0.010881	-0.0737489	0.991892
ENSMUST00000052248.8	Eef1g	-0.414975	0.010881	0.14487	0.846249
ENSMUST00000020107.8	Atp2b1	-0.725437	0.0109002	-0.248888	0.898116
ENSMUST00000024739.14	Hsp90ab1	-0.49671	0.0109002	-0.122817	0.898955
ENSMUST00000032998.13	Rps3	-0.640348	0.0111499	0.173204	0.93183
ENSMUST00000026221.7	Scd2	-0.831844	0.0113159	-0.404146	0.737776
ENSMUST00000017851.4	Serinc3	-1.27548	0.0117127	-0.381586	0.922024
ENSMUST00000099494.4	Btaf1	-1.23499	0.0121439	-0.559355	0.779319
ENSMUST00000021001.10	Rab10	-1.80631	0.0125817	-0.699559	0.871239
ENSMUST00000080492.7	Rpl36	-0.613489	0.0125817	-0.163422	0.961021
ENSMUST00000010421.7	Bltp2	-0.882019	0.0126092	-0.252613	0.908455
ENSMUST00000044475.5	Ogt	-1.07014	0.0128982	-0.9392	0.223655
ENSMUST00000025965.12	Hells	-1.0944	0.0134603	-0.697932	0.53442
ENSMUST00000168177.8	Sin3a	-0.967485	0.0134603	-0.414132	0.809986
ENSMUST00000034510.9	Nectin1	-1.64002	0.0153766	0.215075	0.976199
ENSMUST00000089302.11	Usp9x	-1.54882	0.0153766	-0.747864	0.792934
ENSMUST00000182974.9	Auts2	-0.911916	0.0153766	0.163085	0.963231
ENSMUST00000084241.12	Wasf2	-0.768467	0.0154624	-0.355886	0.805941
ENSMUST00000046999.12	Abhd11	-1.25856	0.0155221	-0.819102	0.524231
ENSMUST00000092123.11	Epc2	-1.44307	0.0156325	-0.62172	0.811035
ENSMUST00000131374.8	Rps15a	-1.31446	0.0157349	-0.442981	0.9076
ENSMUST00000102578.11	Ankrd13a	-1.2439	0.0157349	1.0643	0.413009
ENSMUST00000233984.2	Mapk13	-0.768019	0.0157349	-0.537392	0.524231
ENSMUST00000037534.8	Rnf167	-2.24772	0.0164954	-0.771661	0.893899
ENSMUST00000044911.10	Stub1	-1.1917	0.0164954	-0.899251	0.524231
ENSMUST00000163401.9	Rfx7	-1.12222	0.0164954	-0.188052	0.964657
ENSMUST00000220688.2	Rock2	-0.981075	0.0164954	-0.219773	0.940936
ENSMUST00000112097.8	Rnf10	-0.942262	0.0165118	-0.0511085	0.996673
ENSMUST00000019276.12	BC005537	-2.70944	0.016875	-1.45929	0.663308
ENSMUST00000110817.3	Spint1	-1.10848	0.0169221	-0.591738	0.730888
ENSMUST00000016105.9	Adss2	-1.64942	0.017064	-1.45678	0.276765
ENSMUST00000039213.15	Ibtk	-1.26078	0.0180666	-0.487292	0.884398
ENSMUST00000049167.14	Phf12	-1.2122	0.0188907	0.328864	0.922024
ENSMUST00000058914.10	Tuba1c	-1.00975	0.0193714	-0.381325	0.868273
ENSMUST00000212756.2	Cdc42bpa	-1.89184	0.0195297	-0.769317	0.797638
ENSMUST00000208222.2	Sesn3	-1.56341	0.0196536	-0.298843	0.970068
ENSMUST00000057692.11	Luc7l2	-0.490278	0.0198107	-0.404169	0.329703
ENSMUST00000018547.9	Ggnbp2	-0.937969	0.0201317	-0.592926	0.615481
ENSMUST00000121198.8	Magi3	-0.848265	0.0201317	0.0307533	0.996673
ENSMUST00000080861.6	Rpl35	-0.496152	0.0201317	-0.352812	0.667026
ENSMUST00000102782.4	Rpl35rt	-0.501682	0.0210455	-0.321758	0.705368
ENSMUST00000106941.9	Tlk2	-1.62168	0.0217746	-0.93924	0.563256
ENSMUST00000059462.12	Chmp3	-1.19869	0.0222007	-0.714168	0.674966
ENSMUST00000222544.2	Trim27	-0.850374	0.0222477	-0.0766625	0.990705
ENSMUST00000022416.15	Anxa11	-1.10762	0.0226991	-0.846547	0.466345
ENSMUST00000238956.2	Kif1b	-1.25554	0.0230919	-0.603177	0.804589
ENSMUST00000232600.2	Cd200l2	-1.79433	0.0231684	-0.484846	0.93183
ENSMUST00000013737.13	Ndufs2	-1.20942	0.0232443	-0.529894	0.844581
ENSMUST00000216063.2	Zfp445	-1.02586	0.0234517	-0.745911	0.416408
ENSMUST00000025930.10	Smc3	-0.630151	0.0234799	0.0968004	0.974808
ENSMUST00000091641.13	Snrnp48	-1.40518	0.0237524	-0.955162	0.524231
ENSMUST00000025270.8	Riok3	-1.77315	0.024298	-1.3854	0.427546
ENSMUST00000086294.11	Ppp1cc	-1.51251	0.0243367	-0.736402	0.775713
ENSMUST00000030578.14	Ptp4a2	-1.83969	0.0243532	0.0211161	0.998275
ENSMUST00000113211.8	Rpl36a	-1.06911	0.0249999	-0.0441908	0.996673
ENSMUST00000107635.7	Lrba	-0.893272	0.0251542	-0.627558	0.536718
ENSMUST00000041772.6	Dmxl1	-1.1689	0.0255732	-1.02935	0.31732
ENSMUST00000040506.8	Fam13b	-1.47925	0.0259444	-1.05861	0.33151
ENSMUST00000026410.2	Dnajc14	-1.1522	0.0260125	-0.396956	0.922024
ENSMUST00000097014.7	Tuba1a	-1.1278	0.0263533	-0.858301	0.466345
ENSMUST00000025137.9	Thoc1	-1.59529	0.0263902	-0.82853	0.766264
ENSMUST00000106484.9	Mast2	-0.910135	0.0263902	-0.135528	0.975684
ENSMUST00000105358.8	Reep6	-0.887582	0.0263902	-0.511306	0.745293
ENSMUST00000028349.14	Arrdc1	-1.3452	0.0264157	-1.08946	0.391651
ENSMUST00000003284.16	Irf3	-1.19624	0.0266422	-1.15691	0.707751
ENSMUST00000221753.2	Mark3	-1.35429	0.0267593	-0.260706	0.957869
ENSMUST00000072093.13	Plxnb1	-1.5517	0.0278007	-1.88944	0.03449
ENSMUST00000100709.7	Kmt5a	-0.65796	0.0297252	0.100944	0.973177
ENSMUST00000171599.9	Ptbp1	-0.848473	0.0319091	-0.482601	0.54347
ENSMUST00000030584.11	Rnf19b	-1.44656	0.032047	0.221931	0.97573
ENSMUST00000110894.9	Tpt1	-0.73234	0.0320941	0.176403	0.909387
ENSMUST00000041055.9	Atg2b	-1.23473	0.0322011	-0.597036	0.805941
ENSMUST00000037915.9	Msl1	-1.05195	0.032305	0.134657	0.979315
ENSMUST00000095664.6	Tmf1	-0.780851	0.032305	0.00305486	0.999248
ENSMUST00000163837.2	Tecr	-1.50221	0.0327792	-1.06685	0.575872
ENSMUST00000079773.14	Csnk1g2	-0.943649	0.0331844	-0.0344321	0.996673
ENSMUST00000001258.15	Uhrf1	-0.884388	0.0346773	-0.481208	0.756316
ENSMUST00000004156.10	Map3k11	-1.14301	0.0358143	-0.527604	0.8384
ENSMUST00000043359.9	Smarca5	-0.714612	0.0358143	0.321449	0.87585
ENSMUST00000077817.8	Hnrnph1	-0.505774	0.0358143	-0.761675	0.0501475
ENSMUST00000043897.16	Rhot2	-1.31261	0.0360644	-1.04655	0.468345
ENSMUST00000064187.12	Thra	-1.48999	0.0361214	0.302148	0.959513
ENSMUST00000018449.11	Prpf8	-0.885199	0.0378837	-0.455151	0.767007
ENSMUST00000102754.11	Pkp4	-0.786613	0.0383172	-0.0219054	0.996673
ENSMUST00000030460.15	Gpbp1l1	-1.9295	0.0385639	-0.79289	0.735135
ENSMUST00000103204.11	Per3	-2.19373	0.0392588	-0.901452	0.845651
ENSMUST00000020931.6	Smc6	-1.31265	0.0400495	-0.851356	0.764363
ENSMUST00000021018.11	Taf15	-0.584667	0.0402888	-0.633584	0.223655
ENSMUST00000212175.2	Cdkn2aip	-1.2575	0.0403486	-0.754848	0.756316
ENSMUST00000026129.16	Pcyt2	-0.551503	0.0403486	-0.83013	0.010752
ENSMUST00000092048.13	Naca	-0.45176	0.0407272	0.217357	0.8384
ENSMUST00000003152.14	Stk11	-0.9082	0.0411239	-0.338803	0.877105
ENSMUST00000081593.13	Pgk1	-0.954403	0.0415228	0.0332402	0.996673
ENSMUST00000052011.15	Tle4	-1.85075	0.0422578	-0.421245	0.956967
ENSMUST00000108428.8	Rps19	-0.414526	0.0423291	0.246275	0.805941
ENSMUST00000030134.9	Rad23b	-0.746695	0.0424638	0.0786087	0.98995
ENSMUST00000073104.11	Ppp4r1	-1.2084	0.0429911	-0.395129	0.930415
ENSMUST00000034863.8	Csk	-1.4482	0.0439416	-0.0175214	0.998275
ENSMUST00000210433.2	Gm32742	-1.35302	0.0445183	-0.124732	0.984802
ENSMUST00000103172.4	Dstn	-1.05494	0.0447694	-1.03285	0.269512
ENSMUST00000025482.10	Atp8b1	-0.439611	0.044812	-0.149941	0.908551
ENSMUST00000152978.8	Adgrl1	-2.62723	0.0454198	0.0989212	0.996673
ENSMUST00000168937.8	Mapk6	-0.924384	0.0455338	0.406057	0.868216
ENSMUST00000115073.9	Stag2	-1.03736	0.0473485	-0.6346	0.734827
ENSMUST00000000505.16	Mcm7	-0.784229	0.0488737	-0.784661	0.287985
ENSMUST00000003310.7	Ranbp2	-0.612462	0.0490334	-0.704007	0.166438
ENSMUST00000003529.9	Paf1	-0.921283	0.0492196	-0.777245	0.295141
